# Easy-Multiome enables joint profiling of gene expression and chromatin accessibility in single cells

**DOI:** 10.64898/2026.07.15.738754

**Authors:** Xuan Zhang, Mark A.A. Minow, Robert J. Schmitz

## Abstract

Gene expression and chromatin accessibility provide complementary insights into the regulatory mechanisms that define cell states. Although methods for jointly profiling these modalities exist, plant applications remain limited because of complex workflows, inconsistent performance, and prohibitive costs. Here, we present easy-Multiome, a streamlined single-cell multiomic workflow that integrates a single *in situ* reverse transcription step into the standard droplet-based scATAC-seq protocol. Using easy-Multiome, we profiled more than 20,000 nuclei from maize seedlings generating paired gene expression and chromatin accessibility data, with approximately 90% of nuclei containing both high-quality RNA and chromatin accessibility profiles. The resulting transcriptome data resolved 16 clusters corresponding to nine major maize seedling cell types and enabled direct characterization of cell-type-specific chromatin accessibility from the same nuclei. Furthermore, easy-Multiome simultaneously captured cell-type-specific transcription factor expression and the accessibility of their cognate DNA-binding motifs, providing direct links between transcriptional programs and regulatory landscapes. Together, these results demonstrate that easy-Multiome enables robust and efficient joint profiling of plant gene expression and chromatin accessibility while requiring only minimal modifications to existing droplet-based scATAC-seq workflows.
