## Supplementary table for "Easy-Multiome enables joint profiling of gene expression and chromatin accessibility in single cells"

### Sheet: Sheet1
Table S1. Oligonucleotide sequences used for easy-Multiome.
oligo id	sequence	note
eRNA-Truseq-polyT	CAGACGTGTGCTCTTCCGATCTNNNNNNNNNNTTTTTTTTTTTTTTTTTTTTTTTTTTTTTTVN	in situ RT
RNA_N701	CAAGCAGAAGACGGCATACGAGATAAACGGCGGTGACTGGAGTTCAGACGTGTGCTCTTCCGATCT	RNA Library qPCR or index PCR
RNA_N702	CAAGCAGAAGACGGCATACGAGATCCTACCATGTGACTGGAGTTCAGACGTGTGCTCTTCCGATCT	RNA Library qPCR or index PCR
RNA_N703	CAAGCAGAAGACGGCATACGAGATGGCGTTTCGTGACTGGAGTTCAGACGTGTGCTCTTCCGATCT	RNA Library qPCR or index PCR
RNA_N704	CAAGCAGAAGACGGCATACGAGATTTGTAAGAGTGACTGGAGTTCAGACGTGTGCTCTTCCGATCT	RNA Library qPCR or index PCR
RNA_N705	CAAGCAGAAGACGGCATACGAGATAGGCTACCGTGACTGGAGTTCAGACGTGTGCTCTTCCGATCT	RNA Library qPCR or index PCR
RNA_N706	CAAGCAGAAGACGGCATACGAGATCTAGCTGTGTGACTGGAGTTCAGACGTGTGCTCTTCCGATCT	RNA Library qPCR or index PCR
RNA_N707	CAAGCAGAAGACGGCATACGAGATGCCAACAAGTGACTGGAGTTCAGACGTGTGCTCTTCCGATCT	RNA Library qPCR or index PCR
RNA_N708	CAAGCAGAAGACGGCATACGAGATTATTGGTGGTGACTGGAGTTCAGACGTGTGCTCTTCCGATCT	RNA Library qPCR or index PCR
RNA_N709	CAAGCAGAAGACGGCATACGAGATAGACTTTCGTGACTGGAGTTCAGACGTGTGCTCTTCCGATCT	RNA Library qPCR or index PCR
RNA_N710	CAAGCAGAAGACGGCATACGAGATCCGAGGCAGTGACTGGAGTTCAGACGTGTGCTCTTCCGATCT	RNA Library qPCR or index PCR
RNA_N711	CAAGCAGAAGACGGCATACGAGATGATGCAGTGTGACTGGAGTTCAGACGTGTGCTCTTCCGATCT	RNA Library qPCR or index PCR
RNA_N712	CAAGCAGAAGACGGCATACGAGATTTCTACAGGTGACTGGAGTTCAGACGTGTGCTCTTCCGATCT	RNA Library qPCR or index PCR
ATAC_N701	CAAGCAGAAGACGGCATACGAGATTCGCCTTAGTCTCGTGGGCTCGG	ATAC Library qPCR or index PCR
ATAC_N702	CAAGCAGAAGACGGCATACGAGATCTAGTACGGTCTCGTGGGCTCGG	ATAC Library qPCR or index PCR
ATAC_N703	CAAGCAGAAGACGGCATACGAGATTTCTGCCTGTCTCGTGGGCTCGG	ATAC Library qPCR or index PCR
ATAC_N704	CAAGCAGAAGACGGCATACGAGATGCTCAGGAGTCTCGTGGGCTCGG	ATAC Library qPCR or index PCR
Partial-P5	AATGATACGGCGACCACCGAGA	RNA or ATAC Library qPCR or index PCR
